# Investigation of microbial community interactions between lake Washington methanotrophs using genome-scale metabolic modeling

**DOI:** 10.1101/2020.02.21.958074

**Authors:** Mohammad Mazharul Islam, Tony Le, Shardhat Reddy Daggumati, Rajib Saha

**Author notes:** Correspondence: Rajib Saha, Assistant Professor, Chemical and Biomolecular Engineering, University of Nebraska-Lincoln, Lincoln, NE-68588, USA. These authors contributed equally to this work (Tony Le, Shardhat Reddy Daggumati).

## Abstract

**Background:** The role of methane in global warming has become paramount to the environment and the human society, especially in the past few decades. Methane cycling microbial communities play an important role in the global methane cycle, which is why the characterization of these communities is critical to understand and manipulate their behavior. Methanotrophs are a major player in these communities and are able to oxidize methane as their primary carbon source.

**Results:** Lake Washington is a freshwater lake characterized by a methane-oxygen countergradient that contains a methane cycling microbial community. The major microbial members include methanotrophs such as *Methylobacter Tundripaludum 21/22* and *Methylomonas sp. LW13*. In this work, these methanotrophs are studied via developing highly curated genome-scale metabolic models. Each model was then integrated to form a community model with a multi-level optimization framework. The metabolic interactions for the community were also characterized. While both organisms are competitors for methane, *Methylobacter* was found to display altruistic behavior in consuming formaldehyde produced by *Methylomonas* that inhibits its growth. The community was next tested under carbon, oxygen, and nitrogen limited conditions to observe the systematic shifts in the internal metabolic pathways and extracellular metabolite exchanges. Each condition showed variable differences within the methane oxidation pathway, serine cycle, pyruvate metabolism, and the TCA cycle as well as the excretion of formaldehyde and carbon di-oxide from the community. Finally, the community model was simulated under fixed ratios of these two members to reflect the opposing behavior of the community in synthetic and natural communities. The simulated community demonstrated a noticeable switch in intracellular carbon metabolism and formaldehyde transfer between community members in natural vs. synthetic condition.

**Conclusion:** In this work, we attempted to reveal the response of a simplified methane recycling microbial community from Lake Washington to varying environments and also provide an insight into the difference of dynamics in natural community and synthetic co-cultures. Overall, this study lays the ground for *in silico* systems-level studies of freshwater lake ecosystems, which can drive future efforts of understanding, engineering, and modifying these communities for dealing with global warming issues.
