## Supplementary information 4 for "Investigation of microbial community interactions between lake Washington methanotrophs using genome-scale metabolic modeling"

### Sheet: readme
		Sheet	Description
		MB	Fluxes of export/import of metabolites under various oxygen and methane conditions in Methylobacter
		ML	Fluxes of export/import of metabolites under various oxygen and methane conditions in Methylomonas
		Comparison	Compares the biomass of MB and ML to determine the community composition of each member

### Sheet: MB
Biomass
O2/CH4	100	90	75	60	50	40	35	32.5	25	20	10
100	0.265567	0.265567	0.265567	0.222359	0.222359	0.162228	0.147196	0.139679	0.11713	0.102097	0.0517055
75	0.265567	0.265567	0.265567	0.222359	0.192294	0.162228	0.147196	0.139679	0.11713	0.102097	0.0517055
50	0.265567	0.265567	0.265567	0.222359	0.192294	0.162228	0.147196	0.139679	0.11713	0.102097	0.0517055
25	0.265567	0.265567	0.265567	0.222359	0.192294	0.162228	0.147196	0.139679	0.11713	0.102097	0.0517055
10	0.166549	0.166549	0.166549	0.166549	0.166549	0.162228	0.147196	0.139679	0.11713	0.102097	0.0517055
9	0.154202	0.154202	0.154202	0.154202	0.154202	0.154202	0.147196	0.139679	0.11713	0.102097	0.0517049
8	0.141855	0.141855	0.141855	0.141855	0.141855	0.141855	0.141855	0.139679	0.11713	0.102097	0.0517055
7	0.129509	0.129509	0.129509	0.129509	0.129509	0.129509	0.129509	0.129509	0.11713	0.102097	0.0517055
6	0.117162	0.117162	0.117162	0.117162	0.117162	0.117162	0.117162	0.117162	0.11713	0.102097	0.0517055
5	0.104815	0.104815	0.104815	0.104815	0.104815	0.104815	0.104815	0.104815	0.104815	0.102097	0.0517055
Methane Uptake
O2/CH4	100	90	75	60	50	40	35	32.5	25	20	10
100	10.0066	10.0066	10.0066	8.09157	8.09157	5.42649	4.76022	4.42708	3.42768	2.76141	1.38221
75	13.1444	10.0066	10.0066	8.09157	6.75903	5.42649	4.76022	4.42708	3.42768	2.76141	0.527981
50	14.8677	11.3137	10.0066	8.09157	6.75903	5.42649	4.76022	4.42708	3.42768	2.76141	1.38221
25	14.8677	10.0411	10.0066	8.09157	6.75903	5.42649	4.76022	4.42708	3.42768	2.76141	1.38221
10	5.61799	5.61799	5.61799	5.61799	5.61799	5.42649	4.76022	4.42708	3.42768	2.76141	1.38221
9	5.07076	5.07076	5.07076	5.07076	5.07076	5.07076	4.76022	4.42708	3.42768	2.76141	0.527953
8	4.52353	4.52353	4.52353	4.52353	4.52353	4.52353	4.52353	4.42708	3.42768	2.76141	1.38221
7	3.97631	3.97631	3.97631	3.97631	3.97631	3.97631	3.97631	3.97631	3.42768	2.76141	1.38221
6	3.42908	3.42908	3.42908	3.42908	3.42908	3.42908	3.42908	3.42908	3.42768	2.76141	0.527981
5	2.88186	2.88186	2.88186	2.88186	2.88186	2.88186	2.88186	2.88186	2.88186	2.76141	1.38221
Nitrogen Uptake
O2/CH4	100	90	75	60	50	40	35	32.5	25	20	10
100	0.350519	0.350519	0.323206	0.400893	0.400893	0.292482	0.265379	0.251828	0.211174	0.184072	0.09322
75	0.646887	0.478792	0.4163	0.400893	0.346687	0.292482	0.265379	0.251828	0.211174	0.184072	0.09322
50	1.08643	0.642186	0.478792	0.400893	0.346687	0.292482	0.265379	0.251828	0.211174	0.184072	0.09322
25	1.08643	0.196784	0.337685	0.400893	0.346687	0.292482	0.265379	0.251828	0.211174	0.184072	0.09322
10	0.300272	0.300272	0.300272	0.300272	0.300272	0.292482	0.265379	0.251828	0.211174	0.184072	0.09322
9	0.278012	0.278012	0.278012	0.278012	0.278012	0.278012	0.265379	0.251828	0.211174	0.184072	0.0932189
8	0.255752	0.255752	0.255752	0.255752	0.255752	0.255752	0.255752	0.251828	0.211174	0.184072	0.09322
7	0.233492	0.233492	0.233492	0.233492	0.233492	0.233492	0.233492	0.233492	0.211174	0.184072	0.09322
6	0.211231	0.211231	0.211231	0.211231	0.211231	0.211231	0.211231	0.211231	0.211174	0.184072	0.09322
5	0.188971	0.188971	0.188971	0.188971	0.188971	0.188971	0.188971	0.188971	0.188971	0.184072	0.09322
Oyxgen Uptake
O2/CH4	100	90	75	60	50	40	35	32.5	25	20	10
100	68.6556	68.6556	42.97	34.2838	34.2838	23.1049	20.3102	18.9128	14.7208	11.9261	5.97472
75	56.6104	61.4134	45.0579	34.2838	28.6943	23.1049	20.3102	18.9128	14.7208	11.9261	2.5578
50	66.6219	48.8528	42.9634	34.2838	28.6943	23.1049	20.3102	18.9128	14.7208	11.9261	5.97472
25	66.6219	49.0586	41.1942	34.2838	28.6943	23.1049	20.3102	18.9128	14.7208	11.9261	5.97472
10	24.4682	24.4682	23.9082	23.9082	23.9082	23.1049	20.3102	18.9128	14.7208	11.9261	5.97472
9	22.2868	22.2868	22.3722	22.2826	22.2826	21.6128	20.3102	18.9128	14.7208	11.9261	2.55781
8	86.0936	76.0936	19.3177	19.3209	36.0936	26.0936	19.3209	18.9128	14.7208	11.9261	5.97472
7	17.022	17.0253	18.1471	17.6499	17.6499	17.6499	22.9049	17.3376	14.7208	11.9261	5.97472
6	15.2385	15.2385	15.2385	15.853	15.853	15.853	15.853	15.853	14.7208	11.9261	2.5578
5	12.9837	12.9837	12.9837	12.4313	12.4313	12.4313	12.4313	12.4313	12.4313	11.9261	5.97472
Formaldehyde Uptake
O2/CH4	100	90	75	60	50	40	35	32.5	25	20	10
100	0	0	0	0.286948	0.286948	0.686287	0.786122	0.836039	0.985791	1.08563	0.566055
75	0	0	0	0.286948	0.486618	0.686287	0.786122	0.836039	0.985791	1.08563	1.42028
50	0	0	0	0.286948	0.486618	0.686287	0.786122	0.836039	0.985791	1.08563	0.566055
25	0	0	0	0.286948	0.486618	0.686287	0.786122	0.836039	0.985791	1.08563	0.566055
10	0.657593	0.657593	0.657593	0.657593	0.657593	0.686287	0.786122	0.836039	0.985791	1.08563	0.566055
9	0.73959	0.73959	0.73959	0.73959	0.73959	0.73959	0.786122	0.836039	0.985791	1.08563	1.42029
8	0.821587	0.821587	0.821587	0.821587	0.821587	0.821587	0.821587	0.836039	0.985791	1.08563	0.566055
7	0.903583	0.903583	0.903583	0.903583	0.903583	0.903583	0.903583	0.903583	0.985791	1.08563	0.566055
6	0.98558	0.98558	0.98558	0.98558	0.98558	0.98558	0.98558	0.98558	0.985791	1.08563	1.42028
5	1.06758	1.06758	1.06758	1.06758	1.06758	1.06758	1.06758	1.06758	1.06758	1.08563	0.566055
CO2 Export
O2/CH4	100	90	75	60	50	40	35	32.5	25	20	10
100	0	0	0	0	0	0	0	0	0	0	0
75	0	0	0	0	0	0	0	0	0	0	0
50	4.8611	1.30716	0	0	0	0	0	0	0	0	0
25	4.8611	0	0	0	0	0	0	0	0	0	0
10	0	0	0	0	0	0	0	0	0	0	0
9	0	0	0	0	0	0	0	0	0	0	0
8	0	0	0	0	0	0	0	0	0	0	0
7	0	0	0	0	0	0	0	0	0	0	0
6	0	0	0	0	0	0	0	0	0	0	0
5	0	0	0	0	0	0	0	0	0	0	0
NH3 Uptake
O2/CH4	100	90	75	60	50	40	35	32.5	25	20	10
100	1.5487	1.5487	1.60332	1.08192	1.08192	0.789343	0.7162	0.679628	0.569912	0.496768	0.25158
75	2.00188	1.29215	1.41714	1.08192	0.935631	0.789343	0.7162	0.679628	0.569912	0.496768	0.25158
50	0.0768771	0.965363	1.29215	1.08192	0.935631	0.789343	0.7162	0.679628	0.569912	0.496768	0.25158
25	0.0768771	1.86768	1.57437	1.08192	0.935631	0.789343	0.7162	0.679628	0.569912	0.496768	0.25158
10	0.810366	0.810366	0.810366	0.810366	0.810366	0.789343	0.7162	0.679628	0.569912	0.496768	0.25158
9	0.750291	0.750291	0.750291	0.750291	0.750291	0.750291	0.7162	0.679628	0.569912	0.496768	0.251577
8	0.690216	0.690216	0.690216	0.690216	0.690216	0.690216	0.690216	0.679628	0.569912	0.496768	0.25158
7	0.630141	0.630141	0.630141	0.630141	0.630141	0.630141	0.630141	0.630141	0.569912	0.496768	0.25158
6	0.570066	0.570066	0.570066	0.570066	0.570066	0.570066	0.570066	0.570066	0.569912	0.496768	0.25158
5	0.509991	0.509991	0.509991	0.509991	0.509991	0.509991	0.509991	0.509991	0.509991	0.496768	0.25158

### Sheet: ML
Biomass
O2/CH4	100	90	75	60	50	40	35	32.5	25	20	10
100	0.0807372	0.0807372	0.0807372	0.0737056	0.0737056	0.0374038	0.0283283	0.0237905	0.0101773	0.00110186	0
75	0.0807372	0.0807372	0.0807372	0.0737056	0.0555547	0.0374038	0.0283283	0.0237905	0.0101773	0.00110186	0
50	0.0807372	0.0807372	0.0807372	0.0737056	0.0555547	0.0374038	0.0283283	0.0237905	0.0101773	0.00110186	0
25	0.0807372	0.0807372	0.0807372	0.0737056	0.0555547	0.0374038	0.0283283	0.0237905	0.0101773	0.00110186	0
10	0.0400122	0.0400122	0.0400122	0.0400122	0.0400122	0.0374038	0.0283283	0.0237905	0.0101773	0.00110186	0
9	0.0325583	0.0325583	0.0325583	0.0325583	0.0325583	0.0325583	0.0283283	0.0237905	0.0101773	0.00110186	0
8	0.0251043	0.0251043	0.0251043	0.0251043	0.0251043	0.0251043	0.0251043	0.0237905	0.0101773	0.00110186	0
7	0.0176504	0.0176504	0.0176504	0.0176504	0.0176504	0.0176504	0.0176504	0.0176504	0.0101773	0.00110186	0
6	0.0101965	0.0101965	0.0101965	0.0101965	0.0101965	0.0101965	0.0101965	0.0101965	0.0101773	0.00110186	0
5	0.00274256	0.00274256	0.00274256	0.00274256	0.00274256	0.00274256	0.00274256	0.00274256	0.00274256	0.00110186	0
Methane Uptake
O2/CH4	100	90	75	60	50	40	35	32.5	25	20	10
100	7.74131	7.74131	7.88026	6.42866	6.42866	4.22357	3.6723	3.39666	2.56975	2.01848	1.00632
75	10.309	7.09995	7.41479	6.42866	5.32611	4.22357	3.6723	3.39666	2.56975	2.01848	1.86055
50	7.6329	6.48316	7.47002	6.42866	5.32611	4.22357	3.6723	3.39666	2.56975	2.01848	1.00632
25	7.6329	9.77238	8.31373	6.42866	5.32611	4.22357	3.6723	3.39666	2.56975	2.01848	1.00632
10	4.38201	4.38201	4.38201	4.38201	4.38201	4.22357	3.6723	3.39666	2.56975	2.01848	1.00632
9	3.92924	3.92924	3.92924	3.92924	3.92924	3.92924	3.6723	3.39666	2.56975	2.01848	1.86055
8	3.47647	3.47647	3.47647	3.47647	3.47647	3.47647	3.47647	3.39666	2.56975	2.01848	1.00632
7	3.02369	3.02369	3.02369	3.02369	3.02369	3.02369	3.02369	3.02369	2.56975	2.01848	1.00632
6	2.57092	2.57092	2.57092	2.57092	2.57092	2.57092	2.57092	2.57092	2.56975	2.01848	1.86055
5	2.11814	2.11814	2.11814	2.11814	2.11814	2.11814	2.11814	2.11814	2.11814	2.01848	1.00632
Nitrogen Uptake
O2/CH4	100	90	75	60	50	40	35	32.5	25	20	10
100	1.11673	1.11673	1.14405	0.853526	0.853526	0.553291	0.478233	0.440703	0.328115	0.253057	0.12579
75	1.34333	0.988461	1.05095	0.853526	0.703409	0.553291	0.478233	0.440703	0.328115	0.253057	0.12579
50	0.380824	0.865103	0.988461	0.853526	0.703409	0.553291	0.478233	0.440703	0.328115	0.253057	0.12579
25	0.380824	1.27622	1.23122	0.853526	0.703409	0.553291	0.478233	0.440703	0.328115	0.253057	0.12579
10	0.574864	0.574864	0.574864	0.574864	0.574864	0.553291	0.478233	0.440703	0.328115	0.253057	0.12579
9	0.513217	0.513217	0.513217	0.513217	0.513217	0.513217	0.478233	0.440703	0.328115	0.253057	0.125788
8	0.451569	0.451569	0.451569	0.451569	0.451569	0.451569	0.451569	0.440703	0.328115	0.253057	0.12579
7	0.389921	0.389921	0.389921	0.389921	0.389921	0.389921	0.389921	0.389921	0.328115	0.253057	0.12579
6	0.328274	0.328274	0.328274	0.328274	0.328274	0.328274	0.328274	0.328274	0.328115	0.253057	0.12579
5	0.266626	0.266626	0.266626	0.266626	0.266626	0.266626	0.266626	0.266626	0.266626	0.253057	0.12579
Oyxgen Uptake
O2/CH4	100	90	75	60	50	40	35	32.5	25	20	10
100	31.3444	31.3444	31.9436	25.7162	25.7162	16.8951	14.6898	13.5872	10.2792	8.07394	4.02528
75	43.3896	28.5866	29.9421	25.7162	21.3057	16.8951	14.6898	13.5872	10.2792	8.07394	7.4422
50	33.3781	25.9344	29.8854	25.7162	21.3057	16.8951	14.6898	13.5872	10.2792	8.07394	4.02528
25	33.3781	40.9414	33.8058	25.7162	21.3057	16.8951	14.6898	13.5872	10.2792	8.07394	4.02528
10	17.5289	17.5289	17.5289	17.5289	17.5289	16.8951	14.6898	13.5872	10.2792	8.07394	4.02528
9	15.7177	15.7177	15.7177	15.7177	15.7177	15.7177	14.6898	13.5872	10.2792	8.07394	7.44219
8	13.9064	13.9064	13.9064	13.9064	13.9064	13.9064	13.9064	13.5872	10.2792	8.07394	4.02528
7	12.0951	12.0951	12.0951	12.0951	12.0951	12.0951	12.0951	12.0951	10.2792	8.07394	4.02528
6	10.2839	10.2839	10.2839	10.2839	10.2839	10.2839	10.2839	10.2839	10.2792	8.07394	7.4422
5	8.47263	8.47263	8.47263	8.47263	8.47263	8.47263	8.47263	8.47263	8.47263	8.07394	4.02528
Formaldehyde Export
O2/CH4	100	90	75	60	50	40	35	32.5	25	20	10
100	0	0	0	0.286948	0.286948	0.686287	0.786122	0.836039	0.985791	1.08563	0.566055
75	0	0	0	0.286948	0.486618	0.686287	0.786122	0.836039	0.985791	1.08563	1.42028
50	0	0	0.551538	0.286948	0.486618	0.686287	0.786122	0.836039	0.985791	1.08563	0.566055
25	0	0	0	0.286948	0.486618	0.686287	0.786122	0.836039	0.985791	1.08563	0.566055
10	0.657593	0.657593	0.657593	0.657593	0.657593	0.686287	0.786122	0.836039	0.985791	1.08563	0.566055
9	0.73959	0.73959	0.73959	0.73959	0.73959	0.73959	0.786122	0.836039	0.985791	1.08563	1.42029
8	0.821587	0.821587	0.821587	0.821587	0.821587	0.821587	0.821587	0.836039	0.985791	1.08563	0.566055
7	0.903583	0.903583	0.903583	0.903583	0.903583	0.903583	0.903583	0.903583	0.985791	1.08563	0.566055
6	0.98558	0.98558	0.98558	0.98558	0.98558	0.98558	0.98558	0.98558	0.985791	1.08563	1.42028
5	1.06758	1.06758	1.06758	1.06758	1.06758	1.06758	1.06758	1.06758	1.06758	1.08563	0.566055
CO2 Export
O2/CH4	100	90	75	60	50	40	35	32.5	25	20	10
100	4.58368	4.58368	4.72262	3.25908	3.25908	2.07442	1.77826	1.63017	1.18593	0.889761	0.440265
75	7.15132	3.94231	4.25716	3.25908	2.66675	2.07442	1.77826	1.63017	1.18593	0.889761	0.440265
50	4.47527	3.32552	3.76085	3.25908	2.66675	2.07442	1.77826	1.63017	1.18593	0.889761	0.440265
25	4.47527	6.61475	5.1561	3.25908	2.66675	2.07442	1.77826	1.63017	1.18593	0.889761	0.440265
10	2.15954	2.15954	2.15954	2.15954	2.15954	2.07442	1.77826	1.63017	1.18593	0.889761	0.440265
9	1.91629	1.91629	1.91629	1.91629	1.91629	1.91629	1.77826	1.63017	1.18593	0.889761	0.440259
8	1.67305	1.67305	1.67305	1.67305	1.67305	1.67305	1.67305	1.63017	1.18593	0.889761	0.440265
7	1.4298	1.4298	1.4298	1.4298	1.4298	1.4298	1.4298	1.4298	1.18593	0.889761	0.440265
6	1.18655	1.18655	1.18655	1.18655	1.18655	1.18655	1.18655	1.18655	1.18593	0.889761	0.440265
5	0.943303	0.943303	0.943303	0.943303	0.943303	0.943303	0.943303	0.943303	0.943303	0.889761	0.440265
NH3 Export
O2/CH4	100	90	75	60	50	40	35	32.5	25	20	10
100	1.5487	1.5487	1.60332	1.08192	1.08192	0.789343	0.7162	0.679628	0.569912	0.496768	0.25158
75	2.00188	1.29215	1.41714	1.08192	0.935631	0.789343	0.7162	0.679628	0.569912	0.496768	0.25158
50	0.0768771	1.04544	1.29215	1.08192	0.935631	0.789343	0.7162	0.679628	0.569912	0.496768	0.25158
25	0.0768771	1.86768	1.77766	1.08192	0.935631	0.789343	0.7162	0.679628	0.569912	0.496768	0.25158
10	0.810366	0.810366	0.810366	0.810366	0.810366	0.789343	0.7162	0.679628	0.569912	0.496768	0.25158
9	0.750291	0.750291	0.750291	0.750291	0.750291	0.750291	0.7162	0.679628	0.569912	0.496768	0.251577
8	0.690216	0.690216	0.690216	0.690216	0.690216	0.690216	0.690216	0.679628	0.569912	0.496768	0.25158
7	0.630141	0.630141	0.630141	0.630141	0.630141	0.630141	0.630141	0.630141	0.569912	0.496768	0.25158
6	0.570066	0.570066	0.570066	0.570066	0.570066	0.570066	0.570066	0.570066	0.569912	0.496768	0.25158
5	0.509991	0.509991	0.509991	0.509991	0.509991	0.509991	0.509991	0.509991	0.509991	0.496768	0.25158
Alpha-ketoglutarate Export
O2/CH4	100	90	75	60	50	40	35	32.5	25	20	10
100	0	0	0	0	0	0	0	0	0	0	0
75	0	0	0	0	0	0	0	0	0	0	0
50	0	0	0	0	0	0	0	0	0	0	0
25	0	0	0	0	0	0	0	0	0	0	0
10	0	0	0	0	0	0	0	0	0	0	0
9	0	0	0	0	0	0	0	0	0	0	0
8	0	0	0	0	0	0	0	0	0	0	0
7	0	0	0	0	0	0	0	0	0	0	0
6	0	0	0	0	0	0	0	0	0	0	0
5	0	0	0	0	0	0	0	0	0	0	0

### Sheet: Comparison
ML Community Composition
O2/CH4	100	90	75	60	50	40	35	32.5	25	20	10
100	0.233139	0.233139	0.233139	0.248951	0.248951	0.187363	0.161393	0.145535	0.079943	0.010677	0
75	0.233139	0.233139	0.233139	0.248951	0.224148	0.187363	0.161393	0.145535	0.079943	0.010677	0
50	0.233139	0.233139	0.233139	0.248951	0.224148	0.187363	0.161393	0.145535	0.079943	0.010677	0
25	0.233139	0.233139	0.233139	0.248951	0.224148	0.187363	0.161393	0.145535	0.079943	0.010677	0
10	0.193706	0.193706	0.193706	0.193706	0.193706	0.187363	0.161393	0.145535	0.079943	0.010677	0
9	0.174332	0.174332	0.174332	0.174332	0.174332	0.174332	0.161393	0.145535	0.079943	0.010677	0
8	0.150362	0.150362	0.150362	0.150362	0.150362	0.150362	0.150362	0.145535	0.079943	0.010677	0
7	0.119941	0.119941	0.119941	0.119941	0.119941	0.119941	0.119941	0.119941	0.079943	0.010677	0
6	0.0800615	0.0800615	0.0800615	0.0800615	0.0800615	0.0800615	0.0800615	0.0800615	0.079943	0.010677	0
5	0.0254986	0.0254986	0.0254986	0.0254986	0.0254986	0.0254986	0.0254986	0.0254986	0.0254986	0.010677	0
MB Community Composition
O2/CH4	100	90	75	60	50	40	35	32.5	25	20	10
100	0.766861	0.766861	0.766861	0.751049	0.751049	0.812637	0.838607	0.854465	0.920057	0.989323	1
75	0.766861	0.766861	0.766861	0.751049	0.775852	0.812637	0.838607	0.854465	0.920057	0.989323	1
50	0.766861	0.766861	0.766861	0.751049	0.775852	0.812637	0.838607	0.854465	0.920057	0.989323	1
25	0.766861	0.766861	0.766861	0.751049	0.775852	0.812637	0.838607	0.854465	0.920057	0.989323	1
10	0.806294	0.806294	0.806294	0.806294	0.806294	0.812637	0.838607	0.854465	0.920057	0.989323	1
9	0.825668	0.825668	0.825668	0.825668	0.825668	0.825668	0.838607	0.854465	0.920057	0.989323	1
8	0.849638	0.849638	0.849638	0.849638	0.849638	0.849638	0.849638	0.854465	0.920057	0.989323	1
7	0.880059	0.880059	0.880059	0.880059	0.880059	0.880059	0.880059	0.880059	0.920057	0.989323	1
6	0.919939	0.919939	0.919939	0.919939	0.919939	0.919939	0.919939	0.919939	0.920057	0.989323	1
5	0.974501	0.974501	0.974501	0.974501	0.974501	0.974501	0.974501	0.974501	0.974501	0.989323	1
